# The brassinosteroid biosynthesis gene *TaD11-2A* controls grain size and its elite haplotype improves wheat grain yields

**DOI:** 10.1101/2022.02.17.480859

**Authors:** Huiyuan Xu, Han Sun, Jiajin Dong, Chengxue Ma, Jingxue Li, Zhuochun Li, Yihuan Wang, Junqi Ji, Xinrong Hu, Meihui Wu, Chunhua Zhao, Ran Qin, Jiajie Wu, Fei Ni, Fa Cui, Yongzhen Wu

**Affiliations:** College of Agriculture, Key Laboratory of Molecular Module-Based Breeding of High Yield and Abiotic Resistant Plants in Universities of Shandong, Ludong University, Yantai, Shandong, China; State Key Laboratory of Crop Biology, College of Agronomy, Shandong Agricultural University, Taian, Shandong, China

**Keywords:** *Triticum aestivum*, favorable haplotype, grain size, 1000-grain weight, grain yield per plant

## Abstract

Brassinosteroids (BRs) control many important agronomic traits, therefore the manipulation of BR components could improve crop productivity and performance. However, the potential effects of BR-related genes on yield-related traits and stress tolerance in wheat (*Triticum aestivum* L.) remain poorly understood. Here, we identified *TaD11* genes in wheat (rice *D11* orthologs) that encoded enzymes involved in BR biosynthesis. *TaD11* genes were highly expressed in roots (Zadoks scale: Z11) and grains (Z75), while expression was significantly suppressed by exogenous BR (24-epiBL). Ectopic expression of *TaD11-2A* rescued the abnormal panicle structure and plant height (PH) of the *cpb1* mutant, and also increased endogenous BR levels, resulting in improved grain yields and grain quality in rice. Natural variations in *TaD11-2A* were associated with significant differences in yield-related traits, including PH, grain width (GW), 1000-grain weight (TGW), and grain yield per plant (GYPP), and its favorable haplotype, *TaD11-2A-HapI* was subjected to positive selection during wheat breeding. Additionally, *TaD11-2A* influenced root length and salt tolerance in rice and wheat at seedling stages. These results indicated the important role of BR *TaD11* biosynthetic genes in controlling grain size and root length, and also highlighted their potential in the molecular biological analysis of wheat.

**Highlight:** The brassinosteroid biosynthesis gene *TaD11-2A* regulates grain size and root length and its haplotype favorably improves grain yields and salt tolerance in wheat.
