## Supplementary Tables S1-S7 for "The brassinosteroid biosynthesis gene *TaD11-2A* controls grain size and its elite haplotype improves wheat grain yields"

### Sheet: Table S1
Table S1. Primers used in this study.
Purpose	Primer name	Forward primer (5'-3')	Reverse primer (5'-3')
Sequencing verification for tad11-2a mutant	SeqD11A-kronos	GCAGCGCAATCCTCTCAATG	CTTGTTATTCGCGGCGAGTG
qRT-PCR	qRT-OsUbiquitin-rice	CTGTCAACTGCCGCAAGAAG	GGCGAGTGACGCTCTAGTTC
	qRT-CPB1-rice	AATGAGGCACTGAGATGTGG	CGGCGTAAACTTCTTGCTTGT
	qRT-TaD11-2A-rice	GCAGAATGAGGAGAGGTTGTTC	GACTATGTGCAGCGCAATCC
	qRT-TaD11-2A-wheat	AGACAGAGAGGCAAGGCATG	TCATGCTCGTACCACCACAC
	qRT-TaD11-2B-wheat	AGGGCGAGCAAGTGAATGAT	GCTCATACCACACACCACCA
	qRT-TaD11-2D-wheat	GTAACTTCTAGGGTGGGGCG	CACCAGAGTCAGGAGCAAGG
	qRT-TaGAPDH-wheat	TTAGACTTGCGAAGCCAGCA	AAATGCCCTTGAGGTTTCCC
Vector construction for plant transformation	pUbi-TaD11-2A	TTCTGCAGGTCGACTCTAGAGGATCCATGATGGTGGGGGTGGGCGA	GAGCGGCCGCCACCGCGGTGGAGCTCTCAAGATTCAGAGCAAATCG
Sequence validation and polymorphism analysis	SeqD11A-coding-1	GGCGAGCAAGTGAATGATAGC	TCCATCTTCTTGTAGTCCTCAGAG
	SeqD11A-coding-2	GATACGAGACCACCTCACTCAT	CCAACCACCTCAAGTAATCACAA
	SeqD11B-coding-1	AGACAGACAGACAGACAGAGAGG	CCTTCCTCCTCTCCTCAATG
	SeqD11B-coding-2	CTAACACCGAGGTTCTTGGC	TCAGCAAGCACTTACTATCTCGC
	SeqD11D-coding-1	TGCAGCTTGTGAGATGTAACTT	AATGTAAGCTTGGTACAAATGGG
	SeqD11D-coding-2	TTATGTACTTCACCATGCATCAA	CTGCAGGCACCAAATTATACTA
	SeqD11A-promoter-1	ACGCGGCTTTGTTGTTCT	TGCCTTGCCTCTCTGTCTA
	SeqD11B-promoter-1	CAGACTTGTTCATCGGCACAC	CCTCTCTGTCTGTCTGTCTGTCT
	SeqD11D-promoter-1	TCCAACATATATAAGAGGCGGC	CCCTCTGCTTCTCTCTCTCTG
Haplotype identification	DA-InDel2	GCTCGTACCACCACACCAC	CCCGCATTGCAAAGATCC
	DB-SNP10	CCCCTCACTTCATGGAAATGC	AGCAAGCACTTACTATCTCGCT
	DB-SNP10-AluI	ATCTTCAGATGCCAAGCAGC	AGCAAAGCCAAGGATGCTAG

### Sheet: Table S2
Table S2. TaD11 information and homologs in cereals.
Species	Gene_ID	Gene_name	Gene_length (bp)	Transcript_ID	Protein_length (AA)	Protein_GRAVY	Protein_PI	Protein_Mass (kDa)	Domain_start_end
Triticum aestivum	TraesCS2A03G0818100	TaD11-2A	4050	TraesCS2A03G0818100.2	476	-0.013	7.89	53.31	CYP90-like: 69_471
Triticum aestivum	TraesCS2B03G0904700	TaD11-2B	4144	TraesCS2B03G0904700.2	475	-0.016	7.89	53.17	CYP90-like: 68_470
Triticum aestivum	TraesCS2D03G0759600	TaD11-2D	4087	TraesCS2D03G0759600.1	478	-0.017	7.89	53.56	CYP90-like: 71_473
Hordeum vulgare	HORVU2Hr1G081650	HvD11	4276	HORVU2Hr1G081650.1	476	-0.026	7.89	53.37	CYP90-like: 69_471
Oryza sativa	Os04g0469800	OsD11	4426	Os04t0469800-01	480	0	7.99	53.71	CYP90-like: 67_475
Setaria italica	SETIT_010072mg	SiD11	3466	KQK97661	453	0.003	8.53	50.18	CYP90-like: 67_453
Zea mays	Zm00001d003349	ZmD11	3499	Zm00001d003349_T001	459	-0.071	9.28	51.46	CYP90-like: 71_449
Sorghum bicolor	SORBI_3006G114600	SbD11	4637	EES10969	489	-0.057	7.77	54.07	CYP90-like: 68_481

### Sheet: Table S3
Table S3. Sixty wheat accessions for polymorphism analysis.
No.	Name	Origin
1	5467	Iran
2	Acimital	Australia
3	Bobwhite	Mexico
4	Duiker	SouthAfrica
5	Dundec	Australia
6	Freeman	America
7	IRAGI	Iraq
8	Kuro	Kenya
9	MIETI	Italy
10	Minifen	Chile
11	PADUS	Italy
12	PNE209-1	Pakistan
13	PNE264-4	Pakistan
14	PNE394-2	Pakistan
15	Pronghor	America
16	PSATHAS	Cyprus
17	RAMONA 65	America
18	Rena	CzechRepublic
19	TIBET	Tibet, China
20	Tosson	Egypt
21	uR8	Uruguay
22	WHITEFEDERATION 60	America
23	Aikang 58	Henan, China
24	Baihuamai	Zhejiang, China
25	Bailangmai	Tibet, China
26	Baimaizi	Sichuan, China
27	Bendimai	Guizhou, China
28	Chuanmai 107	Sichuan, China
29	Guixie 3	Guizhou, China
30	Huajiechangbaican	Zhejiang, China
31	Huoqiu	Liaoning, China
32	Jimai 22	Shandong, China
33	Jiangdongmen	Jiangsu, China
34	Jiangmai	Guizhou, China
35	Jing 411	Beijing, China
36	Kangdingxiaomai	Sichuan, China
37	Kenong 9204	Hebei, China
38	Laizhou 953	Shandong, China
39	Mara	Italy
40	Mingguangxiaomai	Japan
41	Moyin 2	Mexico
42	Shan 157	Shanxi, China
43	Shi 4185	Hebei, China
44	Shuiyuan 86	Korea
45	Xinong 2000	Shanxi, China
46	Xinong 2611	Shanxi, China
47	Xinong 3517	Shanxi, China
48	Xinong 209	Shanxi, China
49	Xinong 889	Shanxi, China
50	Xinong 979	Shanxi, China
51	Xinong 9871	Shanxi, China
52	Xianyangdasui	Shanxi, China
53	Xiaoyan 22	Shanxi, China
54	Xiaoyan 503	Shanxi, China
55	Xiaoyan 81	Shanxi, China
56	Yannong 999	Shandong, China
57	Yanzhan 4110	Henan, China
58	Yangmai 15	Jiangsu, China
59	Zhengyin 1	Italy
60	Chinese Spring	Sichuan, China

### Sheet: Table S4
Table S4. Origins and TaD11 haplotypes of 314 wheat accessions.
ID	Name	Origin	Decade	Continent	Haplotypes of TaD11-2A	Haplotypes of TaD11-2B
N001	Gaoyuan 182	Qinghai, China	1960s	Asia	HapII	HapI
N002	Changhuai 18	Shandong, China	1970s	Asia	HapI	HapII
N003	Chuanmai 8	Sichuan, China	1970s	Asia	HapI	HapI
N004	Fengchan 3	Shanxi, China	1970s	Asia	HapI	HapI
N005	Humai 12	Qinghai, China	1980s	Asia	HapII	HapI
N006	Jichun 1016	Jilin, China	1980s	Asia	HapI	HapI
N007	Lumai 1	Shandong, China	1980s	Asia	HapI	HapI
N008	Qingnong 469	Qinghai, China	1980s	Asia	HapII	HapI
N009	Xinzhe 9	Qinghai, China	1980s	Asia	HapI	HapI
N010	Yumai 7	Henan, China	1980s	Asia	HapI	HapI
N011	Zangchun 6	Tibet, China	1980s	Asia	HapI	HapI
N012	Chuanmai 28	Sichuan, China	1990s	Asia	HapI	HapI
N013	Fengyou 1	Guizhou, China	1990s	Asia	HapI	HapI
N014	Ganchun 20	Gansu, China	1990s	Asia	HapII	HapI
N015	Gaoyuan 356	Qinghai, China	1990s	Asia	HapI	HapI
N016	Gaoyuan 465	Inner Mongolia, China	1990s	Asia	HapII	HapI
N017	Jinan 17	Shandong, China	1990s	Asia	HapI	HapI
N018	Jing 411	Beijing, China	1990s	Asia	HapI	HapI
N019	Laizhou 953	Shandong, China	1990s	Asia	HapI	HapI
N020	Lemai 5	Qinghai, China	1990s	Asia	HapI	HapI
N021	Lumai 14	Shandong, China	1990s	Asia	HapI	HapI
N022	Lumai 23	Shandong, China	1990s	Asia	HapI	HapI
N023	Luozhen 1	Henan, China	1990s	Asia	HapI	HapI
N024	Mianyang 28	Sichuan, China	1990s	Asia	HapI	HapI
N025	Minhe 588	Qinghai, China	1990s	Asia	HapII	HapI
N026	Minhe 853	Qinghai, China	1990s	Asia	HapII	HapI
N027	Ningchun 13	Ningxia, China	1990s	Asia	HapI	HapI
N028	Ningchun 26	Ningxia, China	1990s	Asia	HapII	HapI
N029	Qingchun 254	Qinghai, China	1990s	Asia	HapI	HapI
N030	Qingchun 415	Qinghai, China	1990s	Asia	HapII	HapI
N031	Qingchun 891	Qinghai, China	1990s	Asia	HapI	HapI
N032	Shi 4185	Hebei, China	1990s	Asia	HapI	HapII
N033	Xinong 2611	Shanxi, China	1990s	Asia	HapI	HapI
N034	Yumai 18	Henan, China	1990s	Asia	HapII	HapI
N035	Yumai 21	Henan, China	1990s	Asia	HapI	HapI
N036	Yumai 34	Henan, China	1990s	Asia	HapII	HapI
N037	Yumai 54	Henan, China	1990s	Asia	HapI	HapI
N038	Zhangchun 811	Qinghai, China	1990s	Asia	HapI	HapI
N039	Aikang 58	Henan, China	2000s	Asia	HapI	HapI
N040	Cangmai 028	Hebei, China	2000s	Asia	HapI	HapI
N041	Chuanmai 107	Sichuan, China	2000s	Asia	HapI	HapI
N042	Chuanmai 36	Sichuan, China	2000s	Asia	HapII	HapI
N043	Chuanmai 41	Sichuan, China	2000s	Asia	HapI	HapI
N044	Chuanmai 42	Sichuan, China	2000s	Asia	HapI	HapI
N045	Chuanmai 45	Sichuan, China	2000s	Asia	HapI	HapI
N046	Chuanmai 46	Sichuan, China	2000s	Asia	HapI	HapI
N047	Chuanmai 56	Sichuan, China	2000s	Asia	HapI	HapI
N048	Chuannong 12	Sichuan, China	2000s	Asia	HapI	HapI
N049	Chuannong 16	Sichuan, China	2000s	Asia	HapI	HapI
N050	Chuannong 17	Sichuan, China	2000s	Asia	HapI	HapI
N051	Chuannong 19	Sichuan, China	2000s	Asia	HapII	HapI
N052	Chuannong 21	Sichuan, China	2000s	Asia	HapI	HapI
N053	Chuanyu 16	Sichuan, China	2000s	Asia	HapII	HapI
N054	Chuanyu 17	Sichuan, China	2000s	Asia	HapI	HapI
N055	Chuanyu 19	Sichuan, China	2000s	Asia	HapI	HapI
N056	Chuanyu 20	Sichuan, China	2000s	Asia	HapI	HapI
N057	Chuanyu 21	Sichuan, China	2000s	Asia	HapI	HapI
N058	Chuanyu 23	Sichuan, China	2000s	Asia	HapI	HapI
N059	Chuanyu 24	Sichuan, China	2000s	Asia	HapII	HapI
N060	Gaoyuan 412	Qinghai, China	2000s	Asia	HapI	HapI
N061	Guinong 25	Guizhou, China	2000s	Asia	HapI	HapI
N062	Han 6172	Hebei, China	2000s	Asia	HapI	HapI
N063	Huaimai 22	Jiangsu, China	2000s	Asia	HapI	HapI
N064	Humai 13	Qinghai, China	2000s	Asia	HapII	HapI
N065	Humai 14	Qinghai, China	2000s	Asia	HapI	HapI
N066	Jimai 20	Shandong, China	2000s	Asia	HapI	HapI
N067	Jimai 21	Shandong, China	2000s	Asia	HapI	HapI
N068	Jimai 22	Shandong, China	2000s	Asia	HapI	HapI
N069	Kenong 9204	Hebei, China	2000s	Asia	HapI	HapI
N070	Liangxing 66	Shandong, China	2000s	Asia	HapII	HapI
N071	Liangxing 99	Shandong, China	2000s	Asia	HapI	HapI
N072	Liaomai 18	Shandong, China	2000s	Asia	HapI	HapI
N073	Linmai 4	Shandong, China	2000s	Asia	HapI	HapI
N074	Lumai 21	Jiangsu, China	2000s	Asia	HapI	HapI
N075	Luohan 6	Henan, China	2000s	Asia	HapI	HapI
N076	Luohan 7	Henan, China	2000s	Asia	HapI	HapI
N077	Luomai 21	Henan, China	2000s	Asia	HapII	HapI
N078	Luyuan 202	Shandong, China	2000s	Asia	HapI	HapI
N079	Luyuan 205	Shandong, China	2000s	Asia	HapI	HapI
N080	Mian 33	Sichuan, China	2000s	Asia	HapII	HapI
N081	Mian 37	Sichuan, China	2000s	Asia	HapI	HapI
N082	Mian 38	Sichuan, China	2000s	Asia	HapI	HapI
N083	Mianmai 45	Sichuan, China	2000s	Asia	HapI	HapI
N084	Minhe 665	Qinghai, China	2000s	Asia	HapII	HapI
N085	Qimai 1	Shandong, China	2000s	Asia	HapI	HapI
N086	Qingchun 587	Qinghai, China	2000s	Asia	HapI	HapI
N087	Qinnong 142	Shanxi, China	2000s	Asia	HapI	HapI
N088	Shannong 15	Shandong, China	2000s	Asia	HapI	HapI
N089	Shannong 17	Shandong, China	2000s	Asia	HapI	HapI
N090	Shixin 828	Hebei, China	2000s	Asia	HapII	HapI
N091	Taishan 21	Shandong, China	2000s	Asia	HapI	HapI
N092	Taishan 22	Shandong, China	2000s	Asia	HapII	HapI
N093	Taishan 24	Shandong, China	2000s	Asia	HapI	HapI
N094	Tongmai 1	Qinghai, China	2000s	Asia	HapI	HapI
N095	Weimai 8	Shandong, China	2000s	Asia	HapI	HapI
N096	Wennong 5	Shandong, China	2000s	Asia	HapI	HapI
N097	Xiaoyan 22	Shanxi, China	2000s	Asia	HapI	HapI
N098	Xiaoyan 503	Shanxi, China	2000s	Asia	HapI	HapI
N099	Xiaoyan 81	Shanxi, China	2000s	Asia	HapII	HapI
N100	Xingmai 11	Hebei, China	2000s	Asia	HapII	HapI
N101	Xinmai 19	Henan, China	2000s	Asia	HapI	HapI
N102	Xinmai 289	Shandong, China	2000s	Asia	HapI	HapI
N103	Xinong 2000	Shanxi, China	2000s	Asia	HapII	HapI
N104	Xinong 3517	Shanxi, China	2000s	Asia	HapII	HapI
N105	Xinong 889	Shanxi, China	2000s	Asia	HapII	HapI
N106	Xinong 979	Shanxi, China	2000s	Asia	HapI	HapI
N107	Xinong 9871	Shanxi, China	2000s	Asia	HapII	HapI
N108	Yangmai 13	Jiangsu, China	2000s	Asia	HapI	HapI
N109	Yangmai 14	Jiangsu, China	2000s	Asia	HapI	HapI
N110	Yangmai 15	Jiangsu, China	2000s	Asia	HapI	HapI
N111	Yangmai 17	Jiangsu, China	2000s	Asia	HapI	HapI
N112	Yannong 19	Shandong, China	2000s	Asia	HapI	HapI
N113	Yannong 22	Shandong, China	2000s	Asia	HapI	HapI
N114	Yannong 24	Shandong, China	2000s	Asia	HapI	HapI
N115	Yanzhan 1	Henan, China	2000s	Asia	HapI	HapI
N116	Yanzhan 4110	Henan, China	2000s	Asia	HapI	HapI
N117	Yumai 49	Henan, China	2000s	Asia	HapI	HapI
N118	Yunong 416	Henan, China	2000s	Asia	HapI	HapI
N119	Zhengmai 366	Henan, China	2000s	Asia	HapI	HapI
N120	Zhengmai 9023	Henan, China	2000s	Asia	HapI	HapI
N121	Zhongyou 9507	Beijing, China	2000s	Asia	HapI	HapI
N122	Zhoumai 18	Henan, China	2000s	Asia	HapI	HapI
N123	Zhoumai 22	Henan, China	2000s	Asia	HapI	HapI
N124	Zhoumai 27	Henan, China	2000s	Asia	HapI	HapII
N125	Zimai 12	Shandong, China	2000s	Asia	HapI	HapI
N126	Ankemai 1405	Anhui, China	2010s	Asia	HapII	HapI
N127	Annong 1124	Anhui, China	2010s	Asia	HapI	HapI
N128	Bainong 4199	Henan, China	2010s	Asia	HapI	HapI
N129	Chuanmai 104	Sichuan, China	2010s	Asia	HapI	HapI
N130	Chuanmai 58	Sichuan, China	2010s	Asia	HapII	HapI
N131	Denghai 206	Shandong, China	2010s	Asia	HapI	HapI
N132	Guixie 3	Guizhou, China	2010s	Asia	HapI	HapI
N133	Hemai 17	Shandong, China	2010s	Asia	HapI	HapI
N134	HengS 29	Hebei, China	2010s	Asia	HapI	HapI
N135	Jimai 181	Shandong, China	2010s	Asia	HapI	HapI
N136	Jimai 23	Shandong, China	2010s	Asia	HapI	HapI
N137	Jimai 262	Shandong, China	2010s	Asia	HapI	HapI
N138	Jimai 39	Hebei, China	2010s	Asia	HapI	HapI
N139	Kaimai 21	Henan, China	2010s	Asia	HapI	HapI
N140	KY088	Shandong, China	2010s	Asia	HapI	HapI
N141	Lankao 198	Henan, China	2010s	Asia	HapI	HapI
N142	Lunxuan 1690	Beijing, China	2010s	Asia	HapI	HapI
N143	Luomai 28	Henan, China	2010s	Asia	HapI	HapI
N144	Luomai 29	Henan, China	2010s	Asia	HapI	HapI
N145	Luomai 31	Henan, China	2010s	Asia	HapI	HapI
N146	Luyuan 502	Shandong, China	2010s	Asia	HapI	HapI
N147	Puxing 5	Henan, China	2010s	Asia	HapII	HapI
N148	Qingnong 6	Shandong, China	2010s	Asia	HapI	HapI
N149	Shannong 116	Shandong, China	2010s	Asia	HapI	HapI
N150	Shannong 22	Shandong, China	2010s	Asia	HapI	HapI
N151	Shannong 25	Shandong, China	2010s	Asia	HapI	HapI
N152	Shengmai 102	Shandong, China	2010s	Asia	HapI	HapI
N153	Shimai 25	Hebei, China	2010s	Asia	HapI	HapII
N154	Taikemai 30	Shandong, China	2010s	Asia	HapII	HapI
N155	Taikemai 31	Shandong, China	2010s	Asia	HapI	HapI
N156	Taikemai 33	Shandong, China	2010s	Asia	HapI	HapI
N157	Tainong 19	Shandong, China	2010s	Asia	HapI	HapI
N158	Taishan 27	Shandong, China	2010s	Asia	HapI	HapI
N159	Taishan 28	Shandong, China	2010s	Asia	HapI	HapI
N160	Tanmai 98	Shandong, China	2010s	Asia	HapI	HapI
N161	Xiaoyan 68	Shanxi, China	2010s	Asia	HapI	HapI
N162	Xingmai 13	Hebei, China	2010s	Asia	HapI	HapI
N163	Xinmai 23	Henan, China	2010s	Asia	HapI	HapI
N164	Xinmai 26	Henan, China	2010s	Asia	HapI	HapI
N165	Xinmai 296	Shandong, China	2010s	Asia	HapI	HapI
N166	Xinong 209	Shanxi, China	2010s	Asia	HapI	HapI
N167	Xumai 35	Jiangsu, China	2010s	Asia	HapI	HapII
N168	Yan 1212	Shandong, China	2010s	Asia	HapI	HapI
N169	Yannong 173	Shandong, China	2010s	Asia	HapII	HapI
N170	Yannong 999	Shandong, China	2010s	Asia	HapI	HapI
N171	Yaomai 16	Shanxi, China	2010s	Asia	HapI	HapI
N172	Zhongkemai 138	Sichuan, China	2010s	Asia	HapII	HapI
N173	Zhongkemai 47	Sichuan, China	2010s	Asia	HapI	HapI
N174	Zhongmai 1062	Beijing, China	2010s	Asia	HapI	HapI
N175	Zhongmai 175	Beijing, China	2010s	Asia	HapI	HapII
N176	Zhongmai 23	Beijing, China	2010s	Asia	HapI	HapI
N177	Zhongmai 415	Beijing, China	2010s	Asia	HapI	HapI
N178	Zhongmai 895	Beijing, China	2010s	Asia	HapII	HapI
N179	Zhongxin 8678	Hebei, China	2010s	Asia	HapI	HapI
N180	Zhongyou 629	Beijing, China	2010s	Asia	HapI	HapI
N181	Zhoumai 28	Henan, China	2010s	Asia	HapI	HapI
N182	Zhoumai 32	Henan, China	2010s	Asia	HapI	HapI
N183	Zimai 29	Shandong, China	2010s	Asia	HapI	HapI
N184	Huiyan 912	Anhui, China	2020s	Asia	HapI	HapI
N185	Lunxuan 149	Beijing, China	2020s	Asia	HapI	HapI
N186	Baihuamai	Zhejiang, China	Landraces	Asia	HapI	HapI
N187	Baimaizi	Sichuan, China	Landraces	Asia	HapI	HapI
N188	Baiyoumai	Heilongjiang, China	Landraces	Asia	HapII	HapI
N189	Bendimai	Guizhou, China	Landraces	Asia	HapII	HapI
N190	Caijiangmai	Guizhou, China	Landraces	Asia	HapI	HapI
N191	Dazibai	Shanxi, China	Landraces	Asia	HapI	HapI
N192	Dingxingzhai	Shanxi, China	Landraces	Asia	HapII	HapI
N193	Fumai	Henan, China	Landraces	Asia	HapI	HapI
N194	Hongheshangtou	Anhui, China	Landraces	Asia	HapI	HapI
N195	Hongkeyoumang	Hunan, China	Landraces	Asia	HapI	HapI
N196	Hongxiuzi	China	Landraces	Asia	HapI	HapI
N197	Huajiechangbaican	Zhejiang, China	Landraces	Asia	HapII	HapI
N198	Huoqiu	Liaoning, China	Landraces	Asia	HapII	HapI
N199	Huxumai	Anhui, China	Landraces	Asia	HapI	HapI
N200	Jiangdongmen	Jiangsu, China	Landraces	Asia	HapI	HapII
N201	Jiangmai	Guizhou, China	Landraces	Asia	HapII	HapI
N202	Kangdingxiaomai	Sichuan, China	Landraces	Asia	HapI	HapI
N203	Qubaichun	Tibet, China	Landraces	Asia	HapI	HapI
N204	TIBET	Tibet, China	Landraces	Asia	HapI	HapI
N205	Xianyangdasui	Shanxi, China	Landraces	Asia	HapI	HapI
N206	Chinese Spring	Sichuan, China	Landraces	Asia	HapI	HapI
N207	Bailangmai	Tibet, China	NA	Asia	HapI	HapI
N208	BFB10	Beijing, China	NA	Asia	HapI	HapI
N209	CA12108	Beijing, China	NA	Asia	HapI	HapI
N210	Guigu 328	Hebei, China	NA	Asia	HapI	HapI
N211	Guixie 12-1	Guizhou, China	NA	Asia	HapI	HapI
N212	Guixie 9-3	Guizhou, China	NA	Asia	HapI	HapI
N213	Hezuo 2	Heilongjiang, China	NA	Asia	HapII	HapI
N214	Jiachabangdadongmai 4	Tibet, China	NA	Asia	HapI	HapI
N215	Jimai 37	Shandong, China	NA	Asia	HapI	HapI
N216	Jimai 631	Hebei, China	NA	Asia	HapI	HapI
N217	Liangxing 162	Shandong, China	NA	Asia	HapI	HapI
N218	Liangxing 517	Shandong, China	NA	Asia	HapI	HapI
N219	Liaomai 2	Shandong, China	NA	Asia	HapI	HapI
N220	Linmai 7	Shandong, China	NA	Asia	HapI	HapI
N221	Linmai 8	Shandong, China	NA	Asia	HapI	HapI
N222	Luyuan 158	Shandong, China	NA	Asia	HapI	HapI
N223	Luyuan 288	Shandong, China	NA	Asia	HapI	HapI
N224	Nei 2889	Inner Mongolia, China	NA	Asia	HapI	HapI
N225	Qidu 1	Shandong, China	NA	Asia	HapI	HapI
N226	Ruiquanmai 168	Shanxi, China	NA	Asia	HapI	HapI
N227	Shan 157	Shanxi, China	NA	Asia	HapII	HapI
N228	Shan 538	Shanxi, China	NA	Asia	HapI	HapI
N229	Shannong 711	Shandong, China	NA	Asia	HapII	HapI
N230	Tainong 32	Shandong, China	NA	Asia	HapI	HapI
N231	Tiantaiyoumai 1	Shandong, China	NA	Asia	HapI	HapI
N232	Tiantaiyoumai 6	Shandong, China	NA	Asia	HapI	HapI
N233	Weimai 1917	Shandong, China	NA	Asia	HapI	HapI
N234	Wennong 18	Shandong, China	NA	Asia	HapI	HapI
N235	Wennong 29	Shandong, China	NA	Asia	HapI	HapI
N236	Xiangnong 3	Qinghai, China	NA	Asia	HapI	HapI
N237	Xiaoshui 33	Shanxi, China	NA	Asia	HapI	HapI
N238	Xinyang 12	Henan, China	NA	Asia	HapI	HapI
N239	Younongmai 887	Hebei, China	NA	Asia	HapI	HapI
N240	Zhengmai 9201	Henan, China	NA	Asia	HapI	HapI
N241	Zhongmai 4079	Beijing, China	NA	Asia	HapI	HapI
N242	5467	Iran	NA	Asia	HapII	HapI
N243	AC Foremost	Canada	NA	North America	HapI	HapI
N244	AC Taber	Canada	NA	North America	HapI	HapI
N245	Acimital	Australia	NA	Oceania	HapII	HapI
N246	Ailiduo	Italy	NA	Europe	HapII	HapI
N247	ALSHVEDE	Denmark	NA	Europe	HapI	HapI
N248	AURORA	Russia	NA	Asia	HapI	HapI
N249	BH941	Brazil	NA	South America	HapII	HapI
N250	Biggar	Canada	NA	North America	HapI	HapI
N251	Bobwhite	Mexico	NA	North America	HapI	HapI
N252	Canberra	Australia	NA	Oceania	HapII	HapI
N253	celebration	Australia	NA	Oceania	HapI	HapI
N254	CMT-1011	Mexico	NA	North America	HapI	HapI
N255	CMT-1012	Mexico	NA	North America	HapI	HapI
N256	CMT-11	Mexico	NA	North America	HapI	HapI
N257	CMT-12	Mexico	NA	North America	HapI	HapI
N258	CMT-13	Mexico	NA	North America	HapI	HapI
N259	CMT-14	Mexico	NA	North America	HapI	HapI
N260	CMT-15	Mexico	NA	North America	HapI	HapI
N261	CMT-16	Mexico	NA	North America	HapI	HapI
N262	CMT-17	Mexico	NA	North America	HapI	HapI
N263	CMT-18	Mexico	NA	North America	HapI	HapI
N264	CMT-19	Mexico	NA	North America	HapI	HapI
N265	CMT-20	Mexico	NA	North America	HapI	HapI
N266	CMT-21	Mexico	NA	North America	HapI	HapI
N267	CMT-22	Mexico	NA	North America	HapI	HapI
N268	CMT-23	Mexico	NA	North America	HapI	HapI
N269	CMT-24	Mexico	NA	North America	HapI	HapI
N270	CMT-25	Mexico	NA	North America	HapI	HapI
N271	CMT-26	Mexico	NA	North America	HapI	HapI
N272	CMT-27	Mexico	NA	North America	HapI	HapI
N273	CMT-28	Mexico	NA	North America	HapI	HapI
N274	CMT-29	Mexico	NA	North America	HapI	HapI
N275	CMT-3	Mexico	NA	North America	HapII	HapI
N276	CMT-30	Mexico	NA	North America	HapI	HapI
N277	CMT-4	Mexico	NA	North America	HapII	HapI
N278	CMT-5	Mexico	NA	North America	HapI	HapI
N279	CMT-6	Mexico	NA	North America	HapI	HapI
N280	CMT-7	Mexico	NA	North America	HapI	HapI
N281	CMT-8	Mexico	NA	North America	HapI	HapI
N282	CMT-9	Mexico	NA	North America	HapI	HapI
N283	Darkan	Australia	NA	Oceania	HapI	HapI
N284	Duiker	SouthAfrica	NA	Africa	HapII	HapI
N285	Dundec	Australia	NA	Oceania	HapII	HapI
N286	FIFE	Poland	NA	Europe	HapII	HapI
N287	Freeman	America	NA	North America	HapI	HapI
N288	IRAGI	Iraq	NA	Asia	HapI	HapI
N289	Kuro	Kenya	NA	Africa	HapI	HapI
N290	Lleafen	Australia	NA	Oceania	HapII	HapII
N291	Magnif G	Argentina	NA	South America	HapI	HapI
N292	Mara	Italy	NA	Europe	HapII	HapI
N293	MIETI	Italy	NA	Europe	HapII	HapI
N294	Mingguangxiaomai	Japan	NA	Asia	HapI	HapI
N295	Minifen	Chile	NA	South America	HapII	HapI
N296	Mobo	Mexico	NA	North America	HapI	HapI
N297	Moyin 2	Mexico	NA	North America	HapI	HapI
N298	PADUS	Italy	NA	Europe	HapII	HapI
N299	Penawa	Canada	NA	North America	HapI	HapI
N300	PI27701	America	NA	North America	HapI	HapI
N301	PNE209-1	Pakistan	NA	Asia	HapII	HapI
N302	PNE264-4	Pakistan	NA	Asia	HapII	HapI
N303	PNE394-2	Pakistan	NA	Asia	HapII	HapI
N304	Pronghor	America	NA	North America	HapI	HapI
N305	PSATHAS	Cyprus	NA	Asia	HapI	HapI
N306	RAMONA 65	America	NA	North America	HapI	HapI
N307	Rena	CzechRepublic	NA	Europe	HapII	HapI
N308	RIETI	Italy	NA	Europe	HapII	HapI
N309	Shuiyuan 86	Korea	NA	Asia	HapII	HapI
N310	Tito	Mexico	NA	North America	HapI	HapI
N311	Tosson	Egypt	NA	Africa	HapI	HapI
N312	uR8	Uruguay	NA	South America	HapI	HapI
N313	WHITEFEDERATION 60	America	NA	North America	HapI	HapI
N314	Zhengyin 1	Italy	NA	Europe	HapI	HapI

### Sheet: Table S5
Table S5. Information on the seven environments used in this study.
No.	Years	Environment	Location
E1	2017–2018	Qixia, Shandong	121.07°E, 37.49°N
E2	2018–2019	Weifang, Shandong	119.44°E, 36.68°N
E3	2018–2019	Pulagu, Shandong	121.41°E, 37.31°N
E4	2019–2020	Shijiazhuang, Hebei	114.69°E, 37.89°N
E5	2019–2020	Weifang, Shandong	119.44°E, 36.68°N
E6	2019–2020	Pulagu, Shandong	121.41°E, 37.31°N
E7	2019–2020	Ludong University, Shandong	121.35°E, 37.51°N

### Sheet: Table S6
Table S6. P values for association analyses between TaD11 haplotypes and 15 agronomic traits in seven environments.
Environment	Trait	Marker	Chr	Pos (RefSeq v2.1)	P	-Log10 (P)
E1	Plant height	DA-InDel2	2A	571251074	0.0172325	1.76365
E2	Plant height	DA-InDel2	2A	571251074	0.0162813	1.78831
E3	Plant height	DA-InDel2	2A	571251074	0.0147875	1.83011
E4	Plant height	DA-InDel2	2A	571251074	0.0235591	1.62784
E5	Plant height	DA-InDel2	2A	571251074	0.0111903	1.95116
E6	Plant height	DA-InDel2	2A	571251074	2.33761e-06	5.63123
E7	Plant height	DA-InDel2	2A	571251074	3.4068e-09	8.46765
BLUE7	Plant height	DA-InDel2	2A	571251074	7.57978e-08	7.12034
E1	Spike length	DA-InDel2	2A	571251074	0.00475146	2.32317
E2	Spike length	DA-InDel2	2A	571251074	0.0198334	1.7026
E3	Spike length	DA-InDel2	2A	571251074	0.0322325	1.49171
E4	Spike length	DA-InDel2	2A	571251074	0.245832	0.609361
E5	Spike length	DA-InDel2	2A	571251074	0.235982	0.62712
E6	Spike length	DA-InDel2	2A	571251074	0.15398	0.812536
E7	Spike length	DA-InDel2	2A	571251074	0.138882	0.857353
BLUE7	Spike length	DA-InDel2	2A	571251074	0.0437335	1.35919
E2	Spike stem length	DA-InDel2	2A	571251074	0.512463	0.290337
E4	Spike stem length	DA-InDel2	2A	571251074	0.526164	0.278879
E5	Spike stem length	DA-InDel2	2A	571251074	0.186334	0.729709
E6	Spike stem length	DA-InDel2	2A	571251074	0.000124899	3.90344
E7	Spike stem length	DA-InDel2	2A	571251074	1.75492e-08	7.75574
BLUE7	Spike stem length	DA-InDel2	2A	571251074	1.01791e-05	4.99229
E1	Awn length	DA-InDel2	2A	571251074	0.000668008	3.17522
E2	Awn length	DA-InDel2	2A	571251074	0.00749942	2.12497
E3	Awn length	DA-InDel2	2A	571251074	0.0131053	1.88255
E4	Awn length	DA-InDel2	2A	571251074	0.0096515	2.01541
E5	Awn length	DA-InDel2	2A	571251074	0.00224653	2.64849
E6	Awn length	DA-InDel2	2A	571251074	3.84545e-06	5.41505
E7	Awn length	DA-InDel2	2A	571251074	0.000299847	3.5231
BLUE7	Awn length	DA-InDel2	2A	571251074	4.74963e-05	4.32334
E1	Flag leaf length	DA-InDel2	2A	571251074	0.0044609	2.35058
E2	Flag leaf length	DA-InDel2	2A	571251074	0.0095062	2.02199
E3	Flag leaf length	DA-InDel2	2A	571251074	0.000252071	3.59848
E4	Flag leaf length	DA-InDel2	2A	571251074	0.00124581	2.90455
E5	Flag leaf length	DA-InDel2	2A	571251074	0.00138295	2.85919
E6	Flag leaf length	DA-InDel2	2A	571251074	0.0110327	1.95732
E7	Flag leaf length	DA-InDel2	2A	571251074	0.0026448	2.57761
BLUE7	Flag leaf length	DA-InDel2	2A	571251074	0.000551012	3.25884
E1	Spike number	DA-InDel2	2A	571251074	0.00177358	2.75115
E2	Spike number	DA-InDel2	2A	571251074	0.00852808	2.06915
E3	Spike number	DA-InDel2	2A	571251074	0.41926	0.377517
E4	Spike number	DA-InDel2	2A	571251074	0.000245019	3.6108
E5	Spike number	DA-InDel2	2A	571251074	0.473713	0.324485
E6	Spike number	DA-InDel2	2A	571251074	0.455828	0.341199
E7	Spike number	DA-InDel2	2A	571251074	0.000129542	3.88759
BLUE7	Spike number	DA-InDel2	2A	571251074	0.00292201	2.53432
E1	Spikelet number per spike	DA-InDel2	2A	571251074	0.00226138	2.64563
E2	Spikelet number per spike	DA-InDel2	2A	571251074	0.826929	0.0825318
E3	Spikelet number per spike	DA-InDel2	2A	571251074	0.0260773	1.58374
E4	Spikelet number per spike	DA-InDel2	2A	571251074	0.0248924	1.60393
E5	Spikelet number per spike	DA-InDel2	2A	571251074	0.0128176	1.89219
E6	Spikelet number per spike	DA-InDel2	2A	571251074	0.00336367	2.47319
E7	Spikelet number per spike	DA-InDel2	2A	571251074	0.98194	0.00791524
BLUE7	Spikelet number per spike	DA-InDel2	2A	571251074	0.00179517	2.74589
E1	Grain number per spike	DA-InDel2	2A	571251074	0.000684118	3.16487
E2	Grain number per spike	DA-InDel2	2A	571251074	0.909403	0.0412436
E3	Grain number per spike	DA-InDel2	2A	571251074	0.0216857	1.66383
E4	Grain number per spike	DA-InDel2	2A	571251074	0.00066649	3.17621
E5	Grain number per spike	DA-InDel2	2A	571251074	0.0017624	2.7539
E6	Grain number per spike	DA-InDel2	2A	571251074	0.663365	0.178247
E7	Grain number per spike	DA-InDel2	2A	571251074	0.0273915	1.56238
BLUE7	Grain number per spike	DA-InDel2	2A	571251074	0.106934	0.970884
E1	Grain length	DA-InDel2	2A	571251074	0.218232	0.661082
E2	Grain length	DA-InDel2	2A	571251074	0.198322	0.702628
E3	Grain length	DA-InDel2	2A	571251074	0.327615	0.484636
E4	Grain length	DA-InDel2	2A	571251074	0.530974	0.274926
E5	Grain length	DA-InDel2	2A	571251074	0.705433	0.151544
E6	Grain length	DA-InDel2	2A	571251074	0.600864	0.221224
E7	Grain length	DA-InDel2	2A	571251074	0.796087	0.0990395
BLUE7	Grain length	DA-InDel2	2A	571251074	0.473911	0.324303
E1	Grain width	DA-InDel2	2A	571251074	0.407409	0.38997
E2	Grain width	DA-InDel2	2A	571251074	0.222554	0.652564
E3	Grain width	DA-InDel2	2A	571251074	0.499722	0.301271
E4	Grain width	DA-InDel2	2A	571251074	0.38237	0.417516
E5	Grain width	DA-InDel2	2A	571251074	0.0285097	1.54501
E6	Grain width	DA-InDel2	2A	571251074	0.0127944	1.89298
E7	Grain width	DA-InDel2	2A	571251074	0.00463844	2.33363
BLUE7	Grain width	DA-InDel2	2A	571251074	0.0161436	1.792
E1	1000-grain weight	DA-InDel2	2A	571251074	0.151532	0.819497
E2	1000-grain weight	DA-InDel2	2A	571251074	0.243126	0.614169
E3	1000-grain weight	DA-InDel2	2A	571251074	0.882278	0.0543946
E4	1000-grain weight	DA-InDel2	2A	571251074	0.0198528	1.70218
E5	1000-grain weight	DA-InDel2	2A	571251074	0.0306128	1.5141
E6	1000-grain weight	DA-InDel2	2A	571251074	0.0262291	1.58122
E7	1000-grain weight	DA-InDel2	2A	571251074	0.0343108	1.46457
BLUE7	1000-grain weight	DA-InDel2	2A	571251074	0.0180437	1.74367
E1	Grain yield per plant	DA-InDel2	2A	571251074	0.316815	0.499194
E2	Grain yield per plant	DA-InDel2	2A	571251074	0.757927	0.120373
E3	Grain yield per plant	DA-InDel2	2A	571251074	0.0831171	1.08031
E4	Grain yield per plant	DA-InDel2	2A	571251074	0.00342857	2.46489
E5	Grain yield per plant	DA-InDel2	2A	571251074	0.0342917	1.46481
E6	Grain yield per plant	DA-InDel2	2A	571251074	0.0400146	1.39778
E7	Grain yield per plant	DA-InDel2	2A	571251074	0.00271702	2.56591
BLUE7	Grain yield per plant	DA-InDel2	2A	571251074	0.00533349	2.27299
E1	Protein content	DA-InDel2	2A	571251074	0.0838128	1.07669
E4	Protein content	DA-InDel2	2A	571251074	0.10951	0.960548
E6	Protein content	DA-InDel2	2A	571251074	0.0354454	1.45044
BLUE3	Protein content	DA-InDel2	2A	571251074	0.0054658	2.26235
E1	Test weight	DA-InDel2	2A	571251074	0.773054	0.11179
E4	Test weight	DA-InDel2	2A	571251074	0.161792	0.791042
E6	Test weight	DA-InDel2	2A	571251074	0.795346	0.0994437
BLUE3	Test weight	DA-InDel2	2A	571251074	0.611363	0.213701
E1	Wet gluten content	DA-InDel2	2A	571251074	0.0378604	1.42181
E4	Wet gluten content	DA-InDel2	2A	571251074	0.0756227	1.12135
E6	Wet gluten content	DA-InDel2	2A	571251074	0.0162376	1.78948
BLUE3	Wet gluten content	DA-InDel2	2A	571251074	0.00139984	2.85392
E1	Plant height	DB-SNP10	2B	505909417	0.992923	0.00308434
E2	Plant height	DB-SNP10	2B	505909417	0.999498	0.000217877
E3	Plant height	DB-SNP10	2B	505909417	0.604962	0.218272
E4	Plant height	DB-SNP10	2B	505909417	0.487588	0.311947
E5	Plant height	DB-SNP10	2B	505909417	0.905071	0.0433172
E6	Plant height	DB-SNP10	2B	505909417	0.80614	0.0935893
E7	Plant height	DB-SNP10	2B	505909417	0.47365	0.324542
BLUE7	Plant height	DB-SNP10	2B	505909417	0.465031	0.332518
E1	Spike length	DB-SNP10	2B	505909417	0.698962	0.155547
E2	Spike length	DB-SNP10	2B	505909417	0.943259	0.025369
E3	Spike length	DB-SNP10	2B	505909417	0.400389	0.397518
E4	Spike length	DB-SNP10	2B	505909417	0.630792	0.200114
E5	Spike length	DB-SNP10	2B	505909417	0.894428	0.0484546
E6	Spike length	DB-SNP10	2B	505909417	0.474573	0.323697
E7	Spike length	DB-SNP10	2B	505909417	0.839528	0.075965
BLUE7	Spike length	DB-SNP10	2B	505909417	0.710502	0.148435
E2	Spike stem length	DB-SNP10	2B	505909417	0.869706	0.0606277
E4	Spike stem length	DB-SNP10	2B	505909417	0.982425	0.00770051
E5	Spike stem length	DB-SNP10	2B	505909417	0.964368	0.0157572
E6	Spike stem length	DB-SNP10	2B	505909417	0.95502	0.0199877
E7	Spike stem length	DB-SNP10	2B	505909417	0.527819	0.277515
BLUE7	Spike stem length	DB-SNP10	2B	505909417	0.926778	0.0330244
E1	Awn length	DB-SNP10	2B	505909417	0.696287	0.157212
E2	Awn length	DB-SNP10	2B	505909417	0.166484	0.778628
E3	Awn length	DB-SNP10	2B	505909417	0.503173	0.298283
E4	Awn length	DB-SNP10	2B	505909417	0.518389	0.285344
E5	Awn length	DB-SNP10	2B	505909417	0.348358	0.457975
E6	Awn length	DB-SNP10	2B	505909417	0.643799	0.19125
E7	Awn length	DB-SNP10	2B	505909417	0.561969	0.250287
BLUE7	Awn length	DB-SNP10	2B	505909417	0.435989	0.360525
E1	Flag leaf length	DB-SNP10	2B	505909417	0.39288	0.40574
E2	Flag leaf length	DB-SNP10	2B	505909417	0.480081	0.318685
E3	Flag leaf length	DB-SNP10	2B	505909417	0.120821	0.917858
E4	Flag leaf length	DB-SNP10	2B	505909417	0.125512	0.901315
E5	Flag leaf length	DB-SNP10	2B	505909417	0.329865	0.481664
E6	Flag leaf length	DB-SNP10	2B	505909417	0.183273	0.736902
E7	Flag leaf length	DB-SNP10	2B	505909417	0.199397	0.700281
BLUE7	Flag leaf length	DB-SNP10	2B	505909417	0.116054	0.935338
E1	Spike number	DB-SNP10	2B	505909417	0.993872	0.00266952
E2	Spike number	DB-SNP10	2B	505909417	0.149052	0.826663
E3	Spike number	DB-SNP10	2B	505909417	0.625607	0.203699
E4	Spike number	DB-SNP10	2B	505909417	0.417018	0.379845
E5	Spike number	DB-SNP10	2B	505909417	0.676764	0.169562
E6	Spike number	DB-SNP10	2B	505909417	0.458502	0.338659
E7	Spike number	DB-SNP10	2B	505909417	0.832619	0.0795538
BLUE7	Spike number	DB-SNP10	2B	505909417	0.8484	0.0713995
E1	Spikelet number per spike	DB-SNP10	2B	505909417	0.119003	0.924442
E2	Spikelet number per spike	DB-SNP10	2B	505909417	0.212961	0.6717
E3	Spikelet number per spike	DB-SNP10	2B	505909417	0.0276503	1.5583
E4	Spikelet number per spike	DB-SNP10	2B	505909417	0.0799546	1.09716
E5	Spikelet number per spike	DB-SNP10	2B	505909417	0.0543488	1.26481
E6	Spikelet number per spike	DB-SNP10	2B	505909417	0.0321312	1.49307
E7	Spikelet number per spike	DB-SNP10	2B	505909417	0.815267	0.0887
BLUE7	Spikelet number per spike	DB-SNP10	2B	505909417	0.627972	0.20206
E1	Grain number per spike	DB-SNP10	2B	505909417	0.507954	0.294176
E2	Grain number per spike	DB-SNP10	2B	505909417	0.143425	0.843376
E3	Grain number per spike	DB-SNP10	2B	505909417	0.671028	0.173259
E4	Grain number per spike	DB-SNP10	2B	505909417	0.0519916	1.28407
E5	Grain number per spike	DB-SNP10	2B	505909417	0.335525	0.474276
E6	Grain number per spike	DB-SNP10	2B	505909417	0.0208924	1.68001
E7	Grain number per spike	DB-SNP10	2B	505909417	0.47464	0.323636
BLUE7	Grain number per spike	DB-SNP10	2B	505909417	0.040617	1.39129
E1	Grain length	DB-SNP10	2B	505909417	0.19461	0.710836
E2	Grain length	DB-SNP10	2B	505909417	0.945526	0.0243265
E3	Grain length	DB-SNP10	2B	505909417	0.404339	0.393255
E4	Grain length	DB-SNP10	2B	505909417	0.125866	0.900091
E5	Grain length	DB-SNP10	2B	505909417	0.582372	0.234799
E6	Grain length	DB-SNP10	2B	505909417	0.428391	0.36816
E7	Grain length	DB-SNP10	2B	505909417	0.844524	0.0733878
BLUE7	Grain length	DB-SNP10	2B	505909417	0.913037	0.0395116
E1	Grain width	DB-SNP10	2B	505909417	0.272755	0.564227
E2	Grain width	DB-SNP10	2B	505909417	0.602814	0.219817
E3	Grain width	DB-SNP10	2B	505909417	0.823479	0.0843474
E4	Grain width	DB-SNP10	2B	505909417	0.223593	0.650542
E5	Grain width	DB-SNP10	2B	505909417	0.643551	0.191417
E6	Grain width	DB-SNP10	2B	505909417	0.137344	0.862189
E7	Grain width	DB-SNP10	2B	505909417	0.967819	0.0142059
BLUE7	Grain width	DB-SNP10	2B	505909417	0.526054	0.278969
E1	1000-grain weight	DB-SNP10	2B	505909417	0.498659	0.302196
E2	1000-grain weight	DB-SNP10	2B	505909417	0.0769061	1.11404
E3	1000-grain weight	DB-SNP10	2B	505909417	0.514708	0.288439
E4	1000-grain weight	DB-SNP10	2B	505909417	0.125525	0.901269
E5	1000-grain weight	DB-SNP10	2B	505909417	0.142856	0.845102
E6	1000-grain weight	DB-SNP10	2B	505909417	0.0207961	1.68202
E7	1000-grain weight	DB-SNP10	2B	505909417	0.517059	0.28646
BLUE7	1000-grain weight	DB-SNP10	2B	505909417	0.371742	0.429758
E1	Grain yield per plant	DB-SNP10	2B	505909417	0.423843	0.372795
E2	Grain yield per plant	DB-SNP10	2B	505909417	0.316267	0.499947
E3	Grain yield per plant	DB-SNP10	2B	505909417	0.502296	0.29904
E4	Grain yield per plant	DB-SNP10	2B	505909417	0.33351	0.476892
E5	Grain yield per plant	DB-SNP10	2B	505909417	0.216915	0.66371
E6	Grain yield per plant	DB-SNP10	2B	505909417	0.849	0.0710925
E7	Grain yield per plant	DB-SNP10	2B	505909417	0.354964	0.449815
BLUE7	Grain yield per plant	DB-SNP10	2B	505909417	0.390026	0.408907
E1	Protein content	DB-SNP10	2B	505909417	0.0123315	1.90898
E4	Protein content	DB-SNP10	2B	505909417	0.0126834	1.89677
E6	Protein content	DB-SNP10	2B	505909417	0.482748	0.31628
BLUE3	Protein content	DB-SNP10	2B	505909417	0.472932	0.325201
E1	Test weight	DB-SNP10	2B	505909417	0.751175	0.124259
E4	Test weight	DB-SNP10	2B	505909417	0.595059	0.22544
E6	Test weight	DB-SNP10	2B	505909417	0.731064	0.136045
BLUE3	Test weight	DB-SNP10	2B	505909417	0.712532	0.147195
E1	Wet gluten content	DB-SNP10	2B	505909417	0.181652	0.74076
E4	Wet gluten content	DB-SNP10	2B	505909417	0.00679757	2.16765
E6	Wet gluten content	DB-SNP10	2B	505909417	0.596932	0.224075
BLUE3	Wet gluten content	DB-SNP10	2B	505909417	0.45036	0.34644
Pink highlighting indicates P value < 0.05

### Sheet: Table S7
Table S7. P values for association analyses between OsD11 natural variations and four yield-related traits in rice.
Trait	Marker	Chr	Pos (IRGSP-1.0)	P	-Log10 (P)
Panicle length	SNP01	4	23467236	0.04709	1.32707
Panicle length	SNP02	4	23467371	0.26883	0.570522
Panicle length	SNP03	4	23467798	0.02063	1.6855
Panicle length	SNP04	4	23467799	0.97448	0.0112271
Panicle length	SNP05	4	23467828	0.86935	0.0608053
Panicle length	SNP06	4	23468942	0.0541	1.2668
Panicle length	SNP07	4	23469110	0.84215	0.0746105
Panicle length	SNP08	4	23469418	0.6792	0.168002
Panicle length	SNP09	4	23469428	0.75508	0.122007
Panicle length	SNP10	4	23469510	0.77755	0.109272
Panicle length	SNP11	4	23469994	0.74956	0.125194
Panicle length	SNP12	4	23470032	0.74378	0.128556
Panicle length	SNP13	4	23470928	2.042e-07	6.68994
Panicle length	SNP14	4	23470965	0.31585	0.500519
Panicle length	SNP15	4	23470987	0.98734	0.00553327
Panicle length	SNP16	4	23471035	0.86693	0.062016
Panicle length	SNP17	4	23471311	0.77916	0.108373
Panicle length	SNP18	4	23471496	0.20239	0.693811
Panicle length	SNP19	4	23471684	0.76932	0.113893
Panicle length	SNP20	4	23471862	0.95101	0.0218149
Panicle length	SNP21	4	23472139	0.69844	0.155871
Panicle length	SNP22	4	23472273	0.49875	0.302117
Panicle length	SNP23	4	23472418	0.50526	0.296485
Panicle length	SNP24	4	23472464	0.1039	0.983384
Panicle length	SNP25	4	23472466	0.97348	0.011673
Panicle length	SNP26	4	23472500	0.20209	0.694455
Panicle length	SNP27	4	23472520	0.98728	0.00555966
Panicle length	SNP28	4	23472672	0.76622	0.115647
Panicle length	SNP29	4	23472676	0.28924	0.538742
Panicle length	SNP30	4	23472699	0.29344	0.532481
Panicle length	SNP31	4	23472700	0.47919	0.319492
Panicle length	SNP32	4	23472795	0.25575	0.592184
Panicle length	SNP33	4	23472861	0.7998	0.0970186
Panicle length	SNP34	4	23472883	0.99598	0.00174938
Panicle length	SNP35	4	23472890	0.0869	1.06098
Panicle length	SNP36	4	23472898	0.58668	0.231599
Panicle length	SNP37	4	23472928	0.21364	0.670317
Panicle length	SNP38	4	23472956	0.21631	0.664923
Panicle length	SNP39	4	23472960	0.95032	0.0221301
Panicle length	SNP40	4	23472976	0.32767	0.484563
Panicle length	SNP41	4	23473076	0.77985	0.107989
Panicle length	SNP42	4	23473173	0.91158	0.0402052
Grain length	SNP01	4	23467236	0.00174	2.75945
Grain length	SNP02	4	23467371	0.57428	0.240876
Grain length	SNP03	4	23467798	0.08759	1.05755
Grain length	SNP04	4	23467799	0.43254	0.363974
Grain length	SNP05	4	23467828	0.80412	0.0946791
Grain length	SNP06	4	23468942	1.3184e-07	6.87995
Grain length	SNP07	4	23469110	0.42222	0.374461
Grain length	SNP08	4	23469418	0.67784	0.168873
Grain length	SNP09	4	23469428	0.89143	0.0499128
Grain length	SNP10	4	23469510	0.46124	0.336073
Grain length	SNP11	4	23469994	0.90271	0.0444517
Grain length	SNP12	4	23470032	0.50054	0.300561
Grain length	SNP13	4	23470928	0.01324	1.87811
Grain length	SNP14	4	23470965	4.9224e-05	4.30782
Grain length	SNP15	4	23470987	0.45105	0.345775
Grain length	SNP16	4	23471035	0.76213	0.117971
Grain length	SNP17	4	23471311	0.97427	0.0113207
Grain length	SNP18	4	23471496	0.89942	0.0460375
Grain length	SNP19	4	23471684	0.99359	0.00279279
Grain length	SNP20	4	23471862	0.58432	0.233349
Grain length	SNP21	4	23472139	0.26663	0.574091
Grain length	SNP22	4	23472273	0.30935	0.50955
Grain length	SNP23	4	23472418	0.29167	0.535108
Grain length	SNP24	4	23472464	9.9946e-06	5.00023
Grain length	SNP25	4	23472466	0.0453	1.3439
Grain length	SNP26	4	23472500	0.03209	1.49363
Grain length	SNP27	4	23472520	0.15107	0.820822
Grain length	SNP28	4	23472672	0.40704	0.390363
Grain length	SNP29	4	23472676	0.15572	0.807656
Grain length	SNP30	4	23472699	0.11046	0.956795
Grain length	SNP31	4	23472700	0.42833	0.368222
Grain length	SNP32	4	23472795	4.221e-05	4.37458
Grain length	SNP33	4	23472861	0.35219	0.453223
Grain length	SNP34	4	23472883	0.17727	0.751365
Grain length	SNP35	4	23472890	5.7617e-06	5.23945
Grain length	SNP36	4	23472898	0.25961	0.585679
Grain length	SNP37	4	23472928	7.5456e-06	5.12231
Grain length	SNP38	4	23472956	0.62721	0.202587
Grain length	SNP39	4	23472960	0.1952	0.70952
Grain length	SNP40	4	23472976	0.18844	0.724827
Grain length	SNP41	4	23473076	0.13682	0.86385
Grain length	SNP42	4	23473173	0.16421	0.7846
Grain width	SNP01	4	23467236	0.88491	0.0531009
Grain width	SNP02	4	23467371	0.00014123	3.85007
Grain width	SNP03	4	23467798	0.03166	1.49949
Grain width	SNP04	4	23467799	0.58379	0.233743
Grain width	SNP05	4	23467828	0.81685	0.0878577
Grain width	SNP06	4	23468942	0.62507	0.204071
Grain width	SNP07	4	23469110	0.10636	0.973222
Grain width	SNP08	4	23469418	0.97715	0.0100388
Grain width	SNP09	4	23469428	0.40586	0.391624
Grain width	SNP10	4	23469510	0.15968	0.796749
Grain width	SNP11	4	23469994	0.7261	0.139004
Grain width	SNP12	4	23470032	0.21281	0.672008
Grain width	SNP13	4	23470928	2.5037e-06	5.60142
Grain width	SNP14	4	23470965	0.69672	0.156942
Grain width	SNP15	4	23470987	0.21051	0.676727
Grain width	SNP16	4	23471035	0.03719	1.42957
Grain width	SNP17	4	23471311	0.7941	0.100125
Grain width	SNP18	4	23471496	0.18037	0.743836
Grain width	SNP19	4	23471684	0.76183	0.118142
Grain width	SNP20	4	23471862	0.08965	1.04745
Grain width	SNP21	4	23472139	0.15142	0.819817
Grain width	SNP22	4	23472273	0.60024	0.221675
Grain width	SNP23	4	23472418	0.75578	0.121605
Grain width	SNP24	4	23472464	0.57455	0.240672
Grain width	SNP25	4	23472466	0.74287	0.129087
Grain width	SNP26	4	23472500	0.08433	1.07402
Grain width	SNP27	4	23472520	0.28265	0.548751
Grain width	SNP28	4	23472672	0.17114	0.766648
Grain width	SNP29	4	23472676	0.44505	0.351591
Grain width	SNP30	4	23472699	0.09922	1.0034
Grain width	SNP31	4	23472700	0.50877	0.293479
Grain width	SNP32	4	23472795	0.80991	0.0915632
Grain width	SNP33	4	23472861	0.68588	0.163752
Grain width	SNP34	4	23472883	0.70254	0.153329
Grain width	SNP35	4	23472890	0.55828	0.253148
Grain width	SNP36	4	23472898	0.63381	0.198041
Grain width	SNP37	4	23472928	0.57368	0.24133
Grain width	SNP38	4	23472956	0.45416	0.342791
Grain width	SNP39	4	23472960	0.61726	0.209532
Grain width	SNP40	4	23472976	0.3399	0.468649
Grain width	SNP41	4	23473076	0.02698	1.56896
Grain width	SNP42	4	23473173	0.64043	0.193528
1000-grain weight	SNP01	4	23467236	0.0004095	3.38775
1000-grain weight	SNP02	4	23467371	0.48351	0.315595
1000-grain weight	SNP03	4	23467798	0.27783	0.556221
1000-grain weight	SNP04	4	23467799	0.21633	0.664883
1000-grain weight	SNP05	4	23467828	0.61705	0.20968
1000-grain weight	SNP06	4	23468942	0.00013374	3.87374
1000-grain weight	SNP07	4	23469110	0.04607	1.33658
1000-grain weight	SNP08	4	23469418	0.71787	0.143954
1000-grain weight	SNP09	4	23469428	0.40614	0.391324
1000-grain weight	SNP10	4	23469510	0.11351	0.944966
1000-grain weight	SNP11	4	23469994	0.9604	0.0175478
1000-grain weight	SNP12	4	23470032	0.01716	1.76548
1000-grain weight	SNP13	4	23470928	0.02345	1.62986
1000-grain weight	SNP14	4	23470965	0.02852	1.54485
1000-grain weight	SNP15	4	23470987	0.44718	0.349518
1000-grain weight	SNP16	4	23471035	0.08627	1.06414
1000-grain weight	SNP17	4	23471311	0.55173	0.258273
1000-grain weight	SNP18	4	23471496	0.80957	0.0917456
1000-grain weight	SNP19	4	23471684	0.98045	0.00857455
1000-grain weight	SNP20	4	23471862	0.51264	0.290188
1000-grain weight	SNP21	4	23472139	0.08101	1.09146
1000-grain weight	SNP22	4	23472273	0.774	0.111259
1000-grain weight	SNP23	4	23472418	0.06365	1.1962
1000-grain weight	SNP24	4	23472464	0.00013426	3.87205
1000-grain weight	SNP25	4	23472466	0.09327	1.03026
1000-grain weight	SNP26	4	23472500	3.1543e-05	4.5011
1000-grain weight	SNP27	4	23472520	0.22509	0.647644
1000-grain weight	SNP28	4	23472672	0.6263	0.203218
1000-grain weight	SNP29	4	23472676	0.36278	0.440357
1000-grain weight	SNP30	4	23472699	0.66188	0.179221
1000-grain weight	SNP31	4	23472700	0.38329	0.416473
1000-grain weight	SNP32	4	23472795	0.00012644	3.89812
1000-grain weight	SNP33	4	23472861	0.9312	0.030957
1000-grain weight	SNP34	4	23472883	0.50082	0.300318
1000-grain weight	SNP35	4	23472890	0.00012055	3.91883
1000-grain weight	SNP36	4	23472898	0.78257	0.106477
1000-grain weight	SNP37	4	23472928	0.00014576	3.83636
1000-grain weight	SNP38	4	23472956	0.0158	1.80134
1000-grain weight	SNP39	4	23472960	0.18588	0.730767
1000-grain weight	SNP40	4	23472976	0.68132	0.166649
1000-grain weight	SNP41	4	23473076	0.11794	0.928339
1000-grain weight	SNP42	4	23473173	0.31468	0.502131
Pink highlighting indicates P value < 0.05
